# The breast cancer pro-metastatic phenotype requires concomitant hyper-activation of ECM remodeling and dsRNA-IFN1 signaling in rare clone cells

**DOI:** 10.1101/2022.07.13.499961

**Authors:** Niccoló Roda, Andrea Cossa, Roman Hillje, Andrea Tirelli, Federica Ruscitto, Stefano Cheloni, Chiara Priami, Alberto Dalmasso, Valentina Gambino, Giada Blandano, Andrea Polazzi, Paolo Falvo, Elena Gatti, Luca Mazzarella, Lucilla Luzi, Enrica Migliaccio, Pier Giuseppe Pelicci

**Affiliations:** Department of Experimental Oncology, European Institute of Oncology, via Adamello 16, 20139 Milan, Italy; Dipartimento di Oncologia ed Emato-Oncologia, Universita’ degli Studi di Milano, via Santa Sofia 9, 20142 Milan, Italy

## Abstract

The molecular determinants of breast cancer (BC) pro-metastatic phenotype are largely unknown. Here, we leveraged lentiviral barcoding coupled to single-cell RNA sequencing to trace clonal and transcriptional evolution during BC metastatization. We showed that metastases derive from rare pro-metastatic clones that are under-represented in primary tumors. Both low clonal-fitness and high metastatic-potential are independent of clonal origin. Differential expression and classification analyses revealed that the pro-metastatic phenotype is acquired in rare cells by concomitant hyper-activation of extracellular-matrix remodeling, dsRNA-interferon signaling, and stress-response pathways. Notably, genetic silencing of single pro-metastatic genes from different pathways significantly impairs migration *in vitro* and metastatization *in vivo*, with negligible effects on cell proliferation and tumor growth. In addition, gene-expression signatures from identified pro-metastatic genes predicts metastatic progression in BC patients, independently of known prognostic factors. This study elucidates previously unknown mechanisms of BC metastatization, and provides novel prognosis predictors and therapeutic targets for metastasis prevention.
