## Supplemental tables for "The breast cancer pro-metastatic phenotype requires concomitant hyper-activation of ECM remodeling and dsRNA-IFN1 signaling in rare clone cells": 06_Genes_and_signatures_OS_RFS.xlsx

### Sheet: ALL_BC_OS
	genes	mean_C_score	mean_hratio
Signature		0.64	4.47
0	FTL	0.544745	1.11617
1	HSPB1	0.512736	1.06258
2	BSG	0.537573	1.12263
3	DGKD	0.516059	1.08202
4	CPNE3	0.506095	1.08079
5	SAMD4A	0.535557	1.12808
6	TSTA3	0.551755	1.1653
7	ANGPTL4	0.527064	1.06086
8	PAEP	0.522351	1.07131
9	MIR4435-2HG	0.508841	1.03876
10	MZT2A	0.523019	1.05266
11	DNAJB1	0.514538	1.06911
12	DENR	0.521109	1.05424
13	HSP90AA1	0.51616	1.04981
14	NFIC	0.526752	1.13388
15	SPINT2	0.526077	1.12316
16	MIDN	0.514165	1.07405
17	ATOX1	0.534542	1.16692
18	MRPL51	0.502018	1.016
19	GADD45B	0.507464	1.03084
20	PTTG1	0.580705	1.19296
21	RFC3	0.508096	1.01126
22	BOP1	0.549732	1.13193
23	DDIT4	0.55841	1.17452
24	TTC3	0.516897	1.08967
25	MICAL2	0.500759	1.01212
26	C5orf24	0.50968	1.09107
27	ETFB	0.519554	1.03329
28	TES	0.525583	1.03642
29	GNB4	0.52933	1.04794
30	SAMD4B	0.542822	1.08506
31	TPI1	0.535488	1.06761
32	HIST1H4C	0.551562	1.15432
33	HMGB3	0.554901	1.16417
34	LY6E	0.549062	1.10503
35	LAMA5	0.514735	1.06655
36	SLC3A2	0.53088	1.08764
37	FN1	0.540323	1.13578
38	HLA-E	0.527474	1.05031
39	YWHAE	0.517474	1.04528
40	POLR2I	0.511283	1.03315
41	CDK1	0.557054	1.1005
42	SEC14L1	0.549014	1.13193
43	MIF	0.537773	1.07756
44	SOX4	0.525367	1.03009
45	KRT19	0.521958	1.03196
46	ATP5E	0.526231	1.02532
47	FOXM1	0.579661	1.13988
48	KDM5A	0.530476	1.11887
49	NDUFA11	0.500114	1.01631
50	STK38L	0.503802	1.02046
51	TIMM13	0.531677	1.11438
52	ATF4	0.503272	1.0031
53	ISG15	0.530179	1.08341
54	BCL2L1	0.526024	1.10842
55	AP1M2	0.524862	1.09084
56	H2AFJ	0.505803	1.04079
57	PRKDC	0.52514	1.09277
58	SQSTM1	0.524987	1.10227
59	KRTCAP2	0.505071	1.03748
60	C4orf48	0.532518	1.10287
61	NEAT1	0.530414	1.13291
62	TOP2A	0.561618	1.16268
63	PHLDA2	0.552552	1.1177
64	EIF4A3	0.533903	1.12001
65	CDC27	0.521868	1.07932
66	TYMS	0.559505	1.13332
67	TMSB10	0.550347	1.09644
68	HSPD1	0.53094	1.06209
69	CCT3	0.531532	1.04217
70	EIF2S2	0.558082	1.12361
71	DDX6	0.526014	1.04811
72	HMG20B	0.513056	1.05635
73	NOP2	0.548633	1.08669
74	PMEPA1	0.512269	1.05097
75	B4GALT5	0.541098	1.04556
76	PLEC	0.535415	1.15427
77	STRAP	0.518475	1.01109
78	RFC2	0.521893	1.01551
79	SNX8	0.550598	1.1104
80	CSDE1	0.542785	1.13488
81	BLVRB	0.512803	1.03175
82	IFI6	0.530304	1.09011
83	HES1	0.517377	1.10586
84	CALR	0.550382	1.11244
85	ZNF217	0.515582	1.04572
86	CAPNS1	0.501234	1.06188
87	CCNL1	0.51471	1.06436
88	ARHGAP29	0.507611	1.01944
89	CALD1	0.509392	1.02175
90	CHD4	0.515222	1.02805
91	IFI27	0.517002	1.04474
92	MX1	0.534127	1.08102
93	HMGA1	0.564993	1.12333
94	GAPDH	0.563697	1.13444
95	HSPA1A	0.511012	1.05385
96	UBE2C	0.58676	1.20665
97	YTHDC1	0.530999	1.08753
98	NDUFA13	0.507152	1.03319
99	KRT7	0.542214	1.07426
100	LDHA	0.556079	1.1709
101	FBXO32	0.506962	1.04061
102	DAAM1	0.516128	1.02636
103	ROMO1	0.551527	1.14885
104	PIH1D1	0.516349	1.06535
105	NARF	0.547002	1.11565

### Sheet: TNBC_OS
	genes	mean_C_score	mean_hratio
Signature		0.65	1.69
0	FTL	0.534114	1.13739
1	BSG	0.545389	1.14361
2	HSPB1	0.541666	1.06641
3	UBB	0.508457	1.05247
4	LAMB2	0.538324	1.12256
5	SAMD4A	0.510649	1.05674
6	ANGPTL4	0.530817	1.09632
7	PAEP	0.589506	1.3093
8	MZT2A	0.566878	1.16384
9	OXSR1	0.519471	1.05661
10	NFIC	0.53275	1.19104
11	SPINT2	0.512527	1.06522
12	MIDN	0.539745	1.15512
13	ATOX1	0.518326	1.08902
14	PTMA	0.56278	1.10022
15	NR2F1	0.502229	1.04815
16	TTC3	0.524098	1.10541
17	ETFB	0.53232	1.10754
18	TIMP1	0.51993	1.10258
19	SAMD4B	0.559942	1.08873
20	POLR2F	0.537089	1.04933
21	HIST1H4C	0.560091	1.16419
22	MBD3	0.529268	1.04923
23	LY6E	0.542313	1.06369
24	LAMA5	0.505067	1.03247
25	SLC3A2	0.519311	1.07453
26	FN1	0.544299	1.12719
27	TSC22D1	0.522117	1.06504
28	POLR2I	0.56417	1.16662
29	UBL5	0.515852	1.00798
30	SEC14L1	0.520436	1.1541
31	CEBPD	0.515264	1.11429
32	MIF	0.558362	1.13523
33	SOX4	0.532337	1.05295
34	KRT19	0.542154	1.03481
35	JUNB	0.505871	1.0489
36	FOXM1	0.50425	1.02028
37	KDM5A	0.509736	1.05469
38	NDUFA11	0.51378	1.0339
39	CYR61	0.524372	1.09031
40	TIMM13	0.545623	1.17767
41	PEG10	0.557987	1.08492
42	GPX4	0.558413	1.25422
43	BCL2L1	0.537392	1.13514
44	CBX1	0.54717	1.07007
45	ATP5G3	0.540134	1.08049
46	C4orf48	0.531955	1.12406
47	PHLDA2	0.532119	1.08392
48	EIF4A3	0.5414	1.12112
49	TMSB10	0.566123	1.29139
50	CKB	0.530508	1.07459
51	CCT3	0.53147	1.04549
52	POLR2L	0.532867	1.11934
53	HMG20B	0.532278	1.12964
54	RFC2	0.565531	1.14996
55	PABPC1	0.566202	1.11182
56	IER2	0.537377	1.08994
57	SNX8	0.520922	1.05417
58	CSDE1	0.533783	1.12494
59	VGLL4	0.538079	1.12104
60	HES1	0.608505	1.28875
61	CALR	0.55414	1.20533
62	ZNF217	0.551781	1.08265
63	ARHGAP29	0.549551	1.13432
64	ACAA2	0.50922	1.03956
65	CALD1	0.504065	1.08299
66	SNX3	0.505469	1.00744
67	COL6A1	0.518223	1.08392
68	COL6A2	0.508594	1.06974
69	HSPA1A	0.550139	1.13289
70	UBE2C	0.549445	1.08293
71	CALM2	0.554484	1.04112
72	CST2	0.542379	1.08722
73	KRT7	0.515056	1.10249
74	DYNLL1	0.581528	1.14066
75	DDX24	0.525489	1.08336
76	FBXO32	0.529575	1.09657
77	DAAM1	0.524667	1.09066
78	ROMO1	0.580716	1.19699
79	PIH1D1	0.567935	1.28745
80	NARF	0.5434	1.15816
81	RLIM	0.536826	1.09909
82	MGST1	0.535122	1.10388

### Sheet: ALL_BC_RFS
	genes	mean_C_score	mean_hratio
Signature		0.64	2.81
0	FTL	0.554143	1.18479
1	BSG	0.529129	1.09282
2	HSPB1	0.521123	1.09676
3	SAMD4A	0.524694	1.08445
4	TSTA3	0.555269	1.18567
5	ANGPTL4	0.524743	1.05728
6	PAEP	0.512418	1.0286
7	MPRIP	0.514644	1.0759
8	TFPI	0.510579	1.06185
9	MZT2A	0.507734	1.02515
10	MIR4435-2HG	0.504765	1.04631
11	DNAJB1	0.52004	1.07751
12	HSP90AA1	0.542437	1.13047
13	SPINT2	0.512756	1.06934
14	MIDN	0.505696	1.02629
15	ATP5J2	0.527844	1.04586
16	ATOX1	0.543692	1.15995
17	MRPL51	0.514267	1.06138
18	PTTG1	0.602285	1.29506
19	RFC3	0.531379	1.09986
20	NDUFS5	0.525739	1.04364
21	BOP1	0.550158	1.14509
22	NR2F1	0.516794	1.08305
23	DDIT4	0.551621	1.14734
24	ETFB	0.533792	1.13936
25	KLF6	0.509845	1.02858
26	TES	0.532022	1.0598
27	CLDN4	0.523466	1.0258
28	SAMD4B	0.523891	1.03139
29	TPI1	0.546028	1.12269
30	POLR2F	0.522829	1.04872
31	METAP2	0.533684	1.0753
32	HIST1H4C	0.553141	1.12854
33	HMGB3	0.556815	1.13933
34	ISG20	0.525243	1.06858
35	LY6E	0.552421	1.15657
36	LAMA5	0.521218	1.07577
37	SLC3A2	0.507413	1.07524
38	FN1	0.524576	1.09372
39	HLA-E	0.515159	1.03992
40	BID	0.527018	1.06908
41	POLR2I	0.506527	1.02772
42	CDK1	0.579317	1.22273
43	SEC14L1	0.534181	1.10479
44	SOX4	0.546609	1.13055
45	ATP5E	0.546733	1.13203
46	COL18A1	0.527733	1.09968
47	FOXM1	0.602898	1.22267
48	KDM5A	0.526421	1.09418
49	NDUFA11	0.509838	1.04661
50	STK38L	0.520511	1.03963
51	TIMM13	0.517916	1.05747
52	PEG10	0.520762	1.01727
53	ATF4	0.523322	1.05031
54	ISG15	0.536777	1.11189
55	AP1M2	0.509436	1.03844
56	DKK1	0.518356	1.08114
57	PRKDC	0.525919	1.08783
58	SQSTM1	0.514535	1.03342
59	ATP5G3	0.518615	1.06391
60	KRTCAP2	0.519351	1.06658
61	C4orf48	0.543249	1.12212
62	NEAT1	0.532985	1.07692
63	TOP2A	0.581768	1.23081
64	PHLDA2	0.556818	1.12694
65	EIF4A3	0.529257	1.12428
66	CDC27	0.514742	1.06722
67	TYMS	0.569626	1.19678
68	TMSB10	0.580587	1.25715
69	HSPD1	0.540003	1.13216
70	CKB	0.52431	1.06712
71	CCT3	0.549889	1.13018
72	EIF2S2	0.564094	1.18323
73	DDX6	0.537647	1.07639
74	NOP2	0.560561	1.1188
75	PMEPA1	0.515229	1.07708
76	B4GALT5	0.552273	1.1403
77	PLEC	0.539506	1.12615
78	SPAG9	0.514794	1.04889
79	STRAP	0.516847	1.0374
80	RFC2	0.521753	1.07818
81	SNX8	0.538886	1.07424
82	CSDE1	0.529127	1.09431
83	VGLL4	0.507446	1.03359
84	IFI6	0.52299	1.08163
85	HES1	0.500021	1.0398
86	CALR	0.529605	1.05212
87	ZNF217	0.524661	1.10019
88	CCNL1	0.50673	1.03939
89	CALD1	0.520985	1.08306
90	CHD4	0.529381	1.05026
91	IFI27	0.522274	1.07961
92	SNX3	0.51828	1.05249
93	MX1	0.546848	1.14297
94	HMGA1	0.571445	1.16685
95	S100A16	0.542694	1.11436
96	GAPDH	0.581753	1.18228
97	TUBA1A	0.513748	1.05272
98	UBE2C	0.612998	1.34042
99	YTHDC1	0.519585	1.03767
100	KRT7	0.552405	1.1191
101	DYNLL1	0.52373	1.06122
102	DDX24	0.508166	1.06629
103	LDHA	0.53552	1.07708
104	FBXO32	0.508894	1.07486
105	DAAM1	0.52517	1.04704
106	ROMO1	0.541342	1.1297
107	PIH1D1	0.519752	1.08248
108	UBA52	0.531538	1.09008
109	NARF	0.546345	1.09556
110	MGST1	0.530085	1.10136

### Sheet: TNBC_RFS
	genes	mean_C_score	mean_C_hratio
Signature		0.66	3.39
0	HSPB1	0.541512	1.1835
1	BSG	0.564678	1.22241
2	DGKD	0.541309	1.12828
3	AP2B1	0.511968	1.10003
4	PAEP	0.554749	1.25479
5	TSTA3	0.529035	1.10823
6	OGFRL1	0.518914	1.03483
7	TFPI	0.502674	1.07175
8	MZT2A	0.549778	1.1319
9	DNAJB1	0.532288	1.13061
10	NFIC	0.528395	1.15188
11	MIDN	0.543663	1.17694
12	ATP5J2	0.517966	1.03392
13	ATOX1	0.530163	1.14176
14	PTMA	0.546957	1.10892
15	SERPINE2	0.503171	1.11117
16	PTTG1	0.520833	1.08827
17	DDIT4	0.527535	1.05465
18	ETFB	0.531746	1.10679
19	SAMD4B	0.553204	1.12348
20	POLR2F	0.537556	1.09262
21	METAP2	0.554134	1.07756
22	HIST1H4C	0.572889	1.18587
23	MBD3	0.545571	1.13859
24	LY6E	0.550047	1.20407
25	NARS	0.506781	1.00545
26	POLR2I	0.550177	1.138
27	UBL5	0.545198	1.07753
28	CDK1	0.541845	1.10825
29	CEBPD	0.513544	1.08978
30	MIF	0.561356	1.17815
31	SOX4	0.529038	1.0681
32	KRT19	0.505118	1.04238
33	ATP5E	0.539249	1.08232
34	FOXM1	0.550914	1.10276
35	KDM5A	0.531182	1.06987
36	TIMM13	0.53442	1.13503
37	PEG10	0.555535	1.15503
38	GPX4	0.571752	1.33398
39	AP1M2	0.541466	1.12965
40	H2AFJ	0.534702	1.15036
41	ATP5G3	0.539184	1.10584
42	PHLDA2	0.539333	1.12735
43	TMSB10	0.567025	1.33944
44	HSPD1	0.51743	1.07931
45	CKB	0.526442	1.06523
46	CCT3	0.533546	1.11568
47	POLR2L	0.545453	1.26469
48	EIF2S2	0.545828	1.13131
49	HMG20B	0.524534	1.07819
50	PLEC	0.50557	1.08315
51	RFC2	0.549179	1.12741
52	PABPC1	0.544405	1.11951
53	IER2	0.539143	1.11594
54	CSDE1	0.560483	1.22329
55	BLVRB	0.525093	1.03558
56	VGLL4	0.547217	1.12607
57	HES1	0.609578	1.31494
58	CALR	0.554834	1.2136
59	ZNF217	0.529691	1.07536
60	NDUFA3	0.50859	1.0517
61	ARHGAP29	0.549293	1.12785
62	ACAA2	0.529931	1.07442
63	CHD4	0.519667	1.10609
64	S100A16	0.526233	1.05005
65	GAPDH	0.553107	1.11419
66	KRI1	0.526865	1.13975
67	EIF5B	0.507031	1.04007
68	HSPA1A	0.515699	1.0522
69	UBE2C	0.559427	1.29005
70	CALM2	0.513782	1.04126
71	CST2	0.547648	1.19265
72	NDUFA13	0.526887	1.11742
73	KRT7	0.521008	1.15839
74	NEDD9	0.50025	1.03214
75	DDX24	0.545868	1.11097
76	DYNLL1	0.595814	1.196
77	ROMO1	0.582012	1.16582
78	PIH1D1	0.569131	1.27942
79	NARF	0.540616	1.18584
