## Supplemental tables for "The breast cancer pro-metastatic phenotype requires concomitant hyper-activation of ECM remodeling and dsRNA-IFN1 signaling in rare clone cells": 07_paths_singlePT.xlsx

### Sheet: GO_paths_PT1
ID	GeneRatio	BgRatio	pvalue	p.adjust	qvalue	geneID
GOBP EXTERNAL ENCAPSULATING STRUCTURE ORGANIZATION	13/50	396/19303	1.67311e-11	3.26591e-08	2.56955e-08	682/3691/2335/1291/3913/1292/8515/10653/1471/28984/80781/4054/3911
GOCC COLLAGEN CONTAINING EXTRACELLULAR MATRIX	11/50	423/19303	8.5165e-09	8.31211e-06	6.53978e-06	3691/2335/1291/3913/51129/5176/1292/7052/80781/4054/3911
GOCC BASEMENT MEMBRANE	6/50	94/19303	1.51714e-07	9.8715e-05	7.76668e-05	3691/2335/3913/5176/80781/3911
GOMF EXTRACELLULAR MATRIX STRUCTURAL CONSTITUENT	6/50	170/19303	4.92389e-06	0.00195551	0.00153855	2335/1291/3913/1292/80781/3911
GOBP LABYRINTHINE LAYER DEVELOPMENT	4/50	44/19303	5.009e-06	0.00195551	0.00153855	3726/3280/10653/9021
GOBP REPRODUCTIVE SYSTEM DEVELOPMENT	8/50	408/19303	9.18199e-06	0.00298721	0.00235027	682/22836/3726/5176/3280/10653/9021/7812
GOBP PLACENTA DEVELOPMENT	5/50	135/19303	2.55617e-05	0.00700442	0.00551092	682/3726/3280/10653/9021
GOMF COLLAGEN BINDING	4/50	68/19303	2.87066e-05	0.00700442	0.00551092	2335/1291/1292/8515
GOBP EMBRYONIC PLACENTA DEVELOPMENT	4/50	79/19303	5.18649e-05	0.0112489	0.00885039	3726/3280/10653/9021
GOBP PLACENTA BLOOD VESSEL DEVELOPMENT	3/50	30/19303	6.31994e-05	0.0123365	0.0097061	3726/3280/9021
GOBP MORPHOGENESIS OF A BRANCHING STRUCTURE	5/50	186/19303	0.000117352	0.0207797	0.016349	10653/10252/7052/9021/3911
GOCC ENDOPLASMIC RETICULUM LUMEN	6/50	305/19303	0.000131194	0.0207797	0.016349	2335/1291/3913/1292/1471/80781
GOBP EPITHELIAL TUBE MORPHOGENESIS	6/50	309/19303	0.000140847	0.0207797	0.016349	6659/3280/10653/10252/3911/10522
GOMF EXTRACELLULAR MATRIX STRUCTURAL CONSTITUENT CONFERRING TENSILE STRENGTH	3/50	41/19303	0.000162642	0.0207797	0.016349	1291/1292/80781
GOBP INTEGRIN MEDIATED SIGNALING PATHWAY	4/50	106/19303	0.000162895	0.0207797	0.016349	3691/2335/8515/3911
GOBP UROGENITAL SYSTEM DEVELOPMENT	6/50	320/19303	0.000170325	0.0207797	0.016349	3913/5176/6659/3280/10252/3911
GOBP GLIAL CELL DEVELOPMENT	4/50	112/19303	0.000201349	0.022081	0.0173729	3691/3913/9334/6659
GOBP GLIAL CELL DIFFERENTIATION	5/50	210/19303	0.000206782	0.022081	0.0173729	3691/3913/9334/6659/3280
GOBP EXTRACELLULAR MATRIX ASSEMBLY	3/50	45/19303	0.000214928	0.022081	0.0173729	3913/28984/4054
GOBP AUTONOMIC NERVOUS SYSTEM DEVELOPMENT	3/50	46/19303	0.000229505	0.0223997	0.0176235	2335/6659/3280
HP TYPE 1 MUSCLE FIBER PREDOMINANCE	3/50	47/19303	0.000244707	0.0227461	0.0178961	1291/3913/1292
GOBP MESENCHYMAL CELL DIFFERENTIATION	5/50	231/19303	0.000321143	0.0275063	0.0216414	2335/3280/10252/28984/3911
HP HYPOVENTILATION	3/50	52/19303	0.000330496	0.0275063	0.0216414	1291/3913/1292
HP LIMITATION OF JOINT MOBILITY	6/50	367/19303	0.000355687	0.0275063	0.0216414	3691/1291/3913/1292/4054/10522
HP INCREASED ENDOMYSIAL CONNECTIVE TISSUE	2/50	11/19303	0.000356304	0.0275063	0.0216414	1291/1292
GOBP KIDNEY EPITHELIUM DEVELOPMENT	4/50	131/19303	0.000366375	0.0275063	0.0216414	3913/3280/10252/3911
GOBP BRANCHING INVOLVED IN LABYRINTHINE LAYER MORPHOGENESIS	2/50	12/19303	0.000426857	0.027874	0.0219306	10653/9021
GOBP PRO B CELL DIFFERENTIATION	2/50	12/19303	0.000426857	0.027874	0.0219306	6659/3280
GOCC LAMININ COMPLEX	2/50	12/19303	0.000426857	0.027874	0.0219306	3913/3911
GOBP PLATELET DERIVED GROWTH FACTOR RECEPTOR SIGNALING PATHWAY	3/50	57/19303	0.000433606	0.027874	0.0219306	10628/7763/5327
GOMF ENZYME INHIBITOR ACTIVITY	6/50	383/19303	0.000446085	0.027874	0.0219306	10628/51129/5176/10653/1471/9021
GOBP MORPHOGENESIS OF EMBRYONIC EPITHELIUM	4/50	140/19303	0.00047123	0.027874	0.0219306	6659/10653/3911/10522
GOBP TUBE FORMATION	4/50	140/19303	0.00047123	0.027874	0.0219306	6659/10653/7052/10522
GOMF INTEGRIN BINDING	4/50	142/19303	0.000497155	0.0285426	0.0224566	3691/2335/3913/3911
GOBP REGULATION OF EMBRYONIC DEVELOPMENT	3/50	61/19303	0.000529471	0.0291676	0.0229484	9334/3280/3911
GOBP NEURAL TUBE DEVELOPMENT	4/50	145/19303	0.000537927	0.0291676	0.0229484	6659/3280/10653/10522
HP DIAPHRAGMATIC WEAKNESS	2/50	15/19303	0.000675724	0.0347109	0.0273097	1291/1292
HP NOCTURNAL HYPOVENTILATION	2/50	15/19303	0.000675724	0.0347109	0.0273097	1291/1292
GOBP GLIOGENESIS	5/50	283/19303	0.000807809	0.0395998	0.0311562	3691/3913/9334/6659/3280
GOBP SOMATIC STEM CELL POPULATION MAINTENANCE	3/50	71/19303	0.000825688	0.0395998	0.0311562	6659/3280/7071
GOBP MESENCHYME DEVELOPMENT	5/50	287/19303	0.000860277	0.0395998	0.0311562	2335/3280/10252/28984/3911
HP ABNORMALITY OF THE URETER	5/50	287/19303	0.000860277	0.0395998	0.0311562	3691/10984/10653/80781/10522
GOCC SYNAPTIC CLEFT	2/50	17/19303	0.000872331	0.0395998	0.0311562	3913/3911
HP ABNORMAL FORM OF THE VERTEBRAL BODIES	5/50	292/19303	0.000929394	0.0406909	0.0320146	2335/5176/4054/10522/2879
GOMF DNA BINDING TRANSCRIPTION ACTIVATOR ACTIVITY	6/50	445/19303	0.000977462	0.0406909	0.0320146	3659/3726/1052/6659/7071/4782
GOBP LABYRINTHINE LAYER BLOOD VESSEL DEVELOPMENT	2/50	18/19303	0.000979749	0.0406909	0.0320146	3726/3280
HP ABNORMAL GLOMERULAR MESANGIUM MORPHOLOGY	2/50	18/19303	0.000979749	0.0406909	0.0320146	2335/3913
HP ABNORMALITY OF UPPER LIMB JOINT	6/50	454/19303	0.00108373	0.0422699	0.033257	3691/2335/1291/3913/6659/1292
HP JOINT STIFFNESS	4/50	175/19303	0.00108597	0.0422699	0.033257	1291/1292/4054/10522
GOBP BRANCHING INVOLVED IN SALIVARY GLAND MORPHOGENESIS	2/50	20/19303	0.00121266	0.0422699	0.033257	7052/3911

### Sheet: Curated_paths_PT1
ID	GeneRatio	BgRatio	pvalue	p.adjust	qvalue	geneID
PID_INTEGRIN1_PATHWAY	8/50	66/21697	2.29362e-12	3.71796e-09	2.23568e-09	2335/1291/3913/1292/8515/7052/80781/3911
BOQUEST_STEM_CELL_CULTURED_VS_FRESH_UP	13/50	427/21697	1.01556e-11	8.23108e-09	4.9495e-09	2335/1363/3659/10628/3726/51129/5176/6659/10252/7052/80781/57018/1831
JOHNSTONE_PARVB_TARGETS_3_UP	12/50	433/21697	2.09776e-10	1.13349e-07	6.81589e-08	3691/2335/10628/1052/54541/9334/1471/7052/7071/80781/4054/283131
KARLSSON_TGFB1_TARGETS_DN	9/50	195/21697	5.79542e-10	2.34859e-07	1.41225e-07	682/1291/1471/7052/4061/283131/3911/10449/5327
KEGG_ECM_RECEPTOR_INTERACTION	7/50	84/21697	8.82064e-10	2.85965e-07	1.71956e-07	3691/2335/1291/3913/1292/8515/3911
REACTOME_EXTRACELLULAR_MATRIX_ORGANIZATION	10/50	301/21697	1.43109e-09	3.86634e-07	2.3249e-07	682/3691/2335/1291/3913/1292/8515/80781/4054/3911
RUIZ_TNC_TARGETS_UP	8/50	156/21697	2.47807e-09	5.7385e-07	3.45066e-07	54541/6659/2217/7025/80781/9686/4054/219654
ZWANG_EGF_INTERVAL_DN	9/50	236/21697	3.11042e-09	6.30249e-07	3.7898e-07	3659/3726/6659/3280/83719/4061/7071/57018/3911
ONDER_CDH1_TARGETS_2_UP	9/50	257/21697	6.54533e-09	1.17889e-06	7.08886e-07	2335/22836/1291/5176/1292/8515/7025/219654/1831
GAUSSMANN_MLL_AF4_FUSION_TARGETS_F_UP	8/50	182/21697	8.34935e-09	1.35343e-06	8.13842e-07	1291/1052/1292/2217/10252/4061/7763/5327
LINDGREN_BLADDER_CANCER_CLUSTER_2B	10/50	389/21697	1.65858e-08	2.44415e-06	1.46971e-06	1291/3913/5176/1292/7025/10252/80781/9021/1831/7763
NABA_BASEMENT_MEMBRANES	5/50	40/21697	3.27643e-08	4.4259e-06	2.66138e-06	1291/3913/1292/80781/3911
REACTOME_INTEGRIN_CELL_SURFACE_INTERACTIONS	6/50	85/21697	4.18308e-08	5.21598e-06	3.13646e-06	682/2335/1291/1292/8515/80781
KINSEY_TARGETS_OF_EWSR1_FLII_FUSION_DN	9/50	336/21697	6.59704e-08	7.63843e-06	4.59313e-06	2335/3913/6659/3280/83719/1471/9686/4054/219654
CHEN_LVAD_SUPPORT_OF_FAILING_HEART_UP	6/50	102/21697	1.25036e-07	1.35122e-05	8.12512e-06	10628/1052/54541/28984/1831/7763
WU_CELL_MIGRATION	7/50	183/21697	1.99061e-07	2.01674e-05	1.2127e-05	3691/2335/22836/10628/1292/7052/80781
HAN_SATB1_TARGETS_DN	9/50	388/21697	2.23531e-07	2.13144e-05	1.28167e-05	3691/2335/1052/6659/1292/8515/10653/28984/5327
PHONG_TNF_TARGETS_UP	5/50	63/21697	3.3634e-07	2.99804e-05	1.80278e-05	3659/3726/1052/7071/57018
KEGG_FOCAL_ADHESION	7/50	199/21697	3.51406e-07	2.99804e-05	1.80278e-05	3691/2335/1291/3913/1292/8515/3911
MANALO_HYPOXIA_UP	7/50	206/21697	4.43822e-07	3.59717e-05	2.16305e-05	10628/51129/54541/6659/3280/80781/26502
MILI_PSEUDOPODIA_CHEMOTAXIS_DN	9/50	426/21697	4.89574e-07	3.77904e-05	2.27241e-05	2335/10628/3913/10984/5176/4061/9021/283131/5327
REACTOME_LAMININ_INTERACTIONS	4/50	30/21697	6.54173e-07	4.82007e-05	2.89839e-05	3691/3913/80781/3911
REACTOME_DEGRADATION_OF_THE_EXTRACELLULAR_MATRIX	6/50	140/21697	8.15389e-07	5.74672e-05	3.45561e-05	682/2335/1291/1292/80781/3911
REACTOME_ECM_PROTEOGLYCANS	5/50	76/21697	8.64397e-07	5.83828e-05	3.51066e-05	2335/1291/3913/1292/3911
ROZANOV_MMP14_TARGETS_SUBSET	4/50	33/21697	9.71826e-07	6.03622e-05	3.62969e-05	2335/1291/1292/80781
ZHAN_V1_LATE_DIFFERENTIATION_GENES_UP	4/50	33/21697	9.71826e-07	6.03622e-05	3.62969e-05	2217/10653/1471/4925
PHONG_TNF_RESPONSE_NOT_VIA_P38	8/50	341/21697	1.03612e-06	6.03622e-05	3.62969e-05	22836/3659/1291/9334/6659/1292/3280/7025
PECE_MAMMARY_STEM_CELL_DN	6/50	146/21697	1.04265e-06	6.03622e-05	3.62969e-05	2335/1291/10628/10984/57018/283131
WP_PI3KAKT_SIGNALING_PATHWAY	8/50	345/21697	1.13067e-06	6.32006e-05	3.80036e-05	3691/2335/1291/3913/54541/1292/8515/3911
RUTELLA_RESPONSE_TO_HGF_DN	7/50	240/21697	1.23683e-06	6.68301e-05	4.01861e-05	54541/10653/7071/28984/57018/26502/7763
HUANG_FOXA2_TARGETS_DN	4/50	38/21697	1.73826e-06	9.08941e-05	5.46563e-05	3691/1291/7052/5327
PID_INTEGRIN4_PATHWAY	3/50	11/21697	1.87544e-06	9.50029e-05	5.7127e-05	3691/3913/3911
LU_AGING_BRAIN_UP	7/50	262/21697	2.2159e-06	0.000108848	6.54522e-05	22836/10628/1052/54541/7052/219654/10449
MCBRYAN_PUBERTAL_TGFB1_TARGETS_UP	6/50	168/21697	2.36172e-06	0.000112599	6.77076e-05	2335/3280/7052/10449/4782/5327
ROZANOV_MMP14_TARGETS_UP	7/50	267/21697	2.51132e-06	0.00011631	6.99393e-05	2335/1363/1291/10628/54541/1292/80781
ABBUD_LIF_SIGNALING_1_UP	4/50	43/21697	2.88163e-06	0.000126246	7.59143e-05	3659/7071/9021/10449
WP_MIRNA_TARGETS_IN_ECM_AND_MEMBRANE_RECEPTORS	4/50	43/21697	2.88163e-06	0.000126246	7.59143e-05	2335/1291/3913/1292
NABA_CORE_MATRISOME	7/50	275/21697	3.05219e-06	0.0001302	7.82915e-05	2335/1291/3913/1292/80781/4054/3911
BASAKI_YBX1_TARGETS_DN	8/50	397/21697	3.21085e-06	0.000133456	8.02496e-05	3726/54541/3280/10252/7267/1152/1831/283131
BERENJENO_TRANSFORMED_BY_RHOA_DN	8/50	399/21697	3.33217e-06	0.000135036	8.11998e-05	2335/10628/3913/1292/83719/7267/4925/5327
BURTON_ADIPOGENESIS_4	4/50	45/21697	3.46726e-06	0.000137084	8.24308e-05	1291/51129/1292/80781
PID_SYNDECAN_1_PATHWAY	4/50	46/21697	3.79104e-06	0.000146316	8.79825e-05	682/1291/1292/3911
PID_IL6_7_PATHWAY	4/50	47/21697	4.13668e-06	0.000155943	9.37714e-05	3659/3726/1052/9021
SASAI_RESISTANCE_TO_NEOPLASTIC_TRANSFROMATION	4/50	50/21697	5.31407e-06	0.000195775	0.000117723	3659/3726/3913/1052
REACTOME_INTERLEUKIN_4_AND_INTERLEUKIN_13_SIGNALING	5/50	111/21697	5.64451e-06	0.000203328	0.000122265	2335/3726/1052/9021/3911
KENNY_CTNNB1_TARGETS_DN	4/50	52/21697	6.22571e-06	0.000212709	0.000127906	2335/1291/10628/26502
LUI_THYROID_CANCER_CLUSTER_1	4/50	52/21697	6.22571e-06	0.000212709	0.000127906	1052/6659/3280/10252
NIKOLSKY_BREAST_CANCER_21Q22_AMPLICON	3/50	16/21697	6.31363e-06	0.000212709	0.000127906	1291/1292/80781
JIANG_HYPOXIA_NORMAL	6/50	200/21697	6.45192e-06	0.000212709	0.000127906	3691/51129/7052/7812/1152/1831
WP_FOCAL_ADHESIONPI3KAKTMTORSIGNALING_PATHWAY	7/50	309/21697	6.56105e-06	0.000212709	0.000127906	3691/2335/3913/54541/1292/8515/3911

### Sheet: GO_paths_PT5
ID	GeneRatio	BgRatio	pvalue	p.adjust	qvalue	geneID
GOBP_VIRAL_LIFE_CYCLE	8/47	348/19303	1.75409e-06	0.00410631	0.00319982	4061/7314/3303/4599/3429/558/8519/857
GOBP_RESPONSE_TO_TYPE_I_INTERFERON	5/47	101/19303	4.57309e-06	0.00458821	0.00357534	2537/4599/3429/8519/3430
GOCC_CELL_SUBSTRATE_JUNCTION	8/47	423/19303	7.40195e-06	0.00458821	0.00357534	3303/5339/9590/3675/857/23164/81/2314
GOMF_UNFOLDED_PROTEIN_BINDING	5/47	120/19303	1.06303e-05	0.00458821	0.00357534	3337/3303/3320/3329/871
GOBP_PATTERN_RECOGNITION_RECEPTOR_SIGNALING_PATHWAY	6/47	208/19303	1.0821e-05	0.00458821	0.00357534	7314/3303/11331/857/3329/3430
GOBP_EXTRINSIC_APOPTOTIC_SIGNALING_PATHWAY	6/47	217/19303	1.37668e-05	0.00458821	0.00357534	2537/3303/3429/857/3875/7078
GOBP_BIOLOGICAL_PROCESS_INVOLVED_IN_INTERACTION_WITH_HOST	6/47	219/19303	1.45022e-05	0.00458821	0.00357534	4061/3303/11331/558/8519/857
GOBP_REGULATION_OF_CELLULAR_RESPONSE_TO_TRANSFORMING_GROWTH_FACTOR_BETA_STIMULUS	5/47	130/19303	1.56795e-05	0.00458821	0.00357534	7314/3303/3675/23089/857
GOBP_NEGATIVE_REGULATION_OF_TRANSMEMBRANE_RECEPTOR_PROTEIN_SERINE_THREONINE_KINASE_SIGNALING_PATHWAY	5/47	134/19303	1.81556e-05	0.00472141	0.00367913	10468/7314/3303/23089/857
GOBP_CHAPERONE_MEDIATED_PROTEIN_COMPLEX_ASSEMBLY	3/47	22/19303	2.01683e-05	0.00472141	0.00367913	3303/3320/3329
GOBP_PROTEIN_REFOLDING	3/47	23/19303	2.3154e-05	0.00492759	0.0038398	3303/3320/3329
GOBP_REGULATION_OF_TRANSMEMBRANE_RECEPTOR_PROTEIN_SERINE_THREONINE_KINASE_SIGNALING_PATHWAY	6/47	251/19303	3.12826e-05	0.0061027	0.0047555	10468/7314/3303/3675/23089/857
GOBP_ENTRY_INTO_HOST	5/47	153/19303	3.43633e-05	0.00618803	0.00482199	4061/3303/558/8519/857
GOBP_DEFENSE_RESPONSE_TO_VIRUS	6/47	260/19303	3.80959e-05	0.00632762	0.00493076	2537/4599/11331/3429/8519/3320
GOBP_REGULATION_OF_CELLULAR_RESPONSE_TO_HEAT	4/47	79/19303	4.05443e-05	0.00632762	0.00493076	3337/3303/3320/2288
GOBP_NEGATIVE_REGULATION_OF_TRANSFORMING_GROWTH_FACTOR_BETA_RECEPTOR_SIGNALING_PATHWAY	4/47	86/19303	5.65938e-05	0.00828038	0.00645244	7314/3303/23089/857
GOBP_MOVEMENT_IN_HOST_ENVIRONMENT	5/47	175/19303	6.51847e-05	0.00897631	0.00699474	4061/3303/558/8519/857
GOMF_DISORDERED_DOMAIN_SPECIFIC_BINDING	3/47	34/19303	7.67783e-05	0.00963803	0.00751038	2597/3303/3320
GOBP_REGULATION_OF_CELLULAR_RESPONSE_TO_GROWTH_FACTOR_STIMULUS	6/47	296/19303	7.82241e-05	0.00963803	0.00751038	10468/7314/3303/3675/23089/857
GOMF_PROTEIN_FOLDING_CHAPERONE	3/47	36/19303	9.12982e-05	0.0106865	0.00832736	3337/3303/3320
GOBP_PROTEIN_STABILIZATION	5/47	191/19303	9.85472e-05	0.0109857	0.00856051	2597/3303/11331/3320/3329
GOBP_REGULATION_OF_BIOLOGICAL_PROCESS_INVOLVED_IN_SYMBIOTIC_INTERACTION	5/47	197/19303	0.00011397	0.0121274	0.00945024	4061/4599/558/8519/857
GOBP_TRANSFORMING_GROWTH_FACTOR_BETA_RECEPTOR_SIGNALING_PATHWAY	5/47	202/19303	0.000128185	0.0130367	0.0101588	7314/3303/3675/23089/857
GOBP_RESPONSE_TO_TOPOLOGICALLY_INCORRECT_PROTEIN	5/47	205/19303	0.000137343	0.0130367	0.0101588	3337/3303/3320/3329/871
GOBP_POSITIVE_REGULATION_OF_PATTERN_RECOGNITION_RECEPTOR_SIGNALING_PATHWAY	3/47	42/19303	0.000145298	0.0130367	0.0101588	3303/857/3430
GOMF_CADHERIN_BINDING	6/47	332/19303	0.000146655	0.0130367	0.0101588	3337/3303/5339/9052/3875/23164
GOBP_FEMALE_SEX_DIFFERENTIATION	4/47	111/19303	0.000152669	0.0130367	0.0101588	10468/9510/7314/558
GOBP_DE_NOVO_PROTEIN_FOLDING	3/47	43/19303	0.000155929	0.0130367	0.0101588	3337/3303/3329
GOBP_REGULATION_OF_APOPTOTIC_SIGNALING_PATHWAY	6/47	348/19303	0.000189309	0.0152818	0.0119083	7314/2537/3303/4282/857/7078
GOBP_CELLULAR_RESPONSE_TO_HEAT	4/47	120/19303	0.000206079	0.0155135	0.0120888	3337/3303/3320/2288
GOBP_MODULATION_BY_SYMBIONT_OF_ENTRY_INTO_HOST	3/47	48/19303	0.000216679	0.0155135	0.0120888	4061/8519/857
GOBP_RESPONSE_TO_VIRUS	6/47	358/19303	0.000220595	0.0155135	0.0120888	2537/4599/11331/3429/8519/3320
GOBP_TRANSMEMBRANE_RECEPTOR_PROTEIN_SERINE_THREONINE_KINASE_SIGNALING_PATHWAY	6/47	358/19303	0.000220595	0.0155135	0.0120888	10468/7314/3303/3675/23089/857
GOBP_RESPONSE_TO_TEMPERATURE_STIMULUS	5/47	228/19303	0.000225314	0.0155135	0.0120888	3337/3303/3320/3329/2288
GOBP_PROTEIN_FOLDING	5/47	233/19303	0.0002491	0.0166613	0.0129832	3337/3303/3320/3329/2288
GOBP_NEGATIVE_REGULATION_OF_INCLUSION_BODY_ASSEMBLY	2/47	11/19303	0.000314713	0.019912	0.0155163	3337/3303
GOBP_POSITIVE_REGULATION_OF_PROTEIN_KINASE_A_SIGNALING	2/47	11/19303	0.000314713	0.019912	0.0155163	4282/9590
GOBP_NEGATIVE_REGULATION_OF_TRANSCRIPTION_FROM_RNA_POLYMERASE_II_PROMOTER_IN_RESPONSE_TO_STRESS	2/47	12/19303	0.00037707	0.022068	0.0171964	3337/3303
GOBP_REGULATION_OF_PINOCYTOSIS	2/47	12/19303	0.00037707	0.022068	0.0171964	558/857
GOBP_REGULATION_OF_RECEPTOR_CLUSTERING	2/47	12/19303	0.00037707	0.022068	0.0171964	23657/5764
GOBP_RESPONSE_TO_TRANSFORMING_GROWTH_FACTOR_BETA	5/47	257/19303	0.000390977	0.0223238	0.0173957	7314/3303/3675/23089/857
GOBP_SEX_DIFFERENTIATION	5/47	262/19303	0.00042696	0.0237979	0.0185444	10468/9510/7314/558/5927
GOBP_REPRODUCTIVE_SYSTEM_DEVELOPMENT	6/47	408/19303	0.000443478	0.0240667	0.0187538	10468/9510/7314/558/5764/5927
GOBP_REGULATION_OF_VIRAL_LIFE_CYCLE	4/47	148/19303	0.000458076	0.0240667	0.0187538	4061/4599/558/8519
GOBP_OVULATION_CYCLE	3/47	62/19303	0.000462623	0.0240667	0.0187538	9510/558/5764
GOBP_CHAPERONE_MEDIATED_PROTEIN_FOLDING	3/47	63/19303	0.000484927	0.0246786	0.0192306	3337/3303/2288
GOBP_NEUTROPHIL_HOMEOSTASIS	2/47	14/19303	0.000518287	0.0258151	0.0201163	558/23657
GOBP_REGULATION_OF_EXTRINSIC_APOPTOTIC_SIGNALING_PATHWAY	4/47	154/19303	0.000532164	0.0259541	0.0202246	2537/3303/857/7078
GOBP_TOLL_LIKE_RECEPTOR_SIGNALING_PATHWAY	4/47	157/19303	0.000572238	0.0266697	0.0207822	7314/857/3329/3430
GOMF_ISOMERASE_ACTIVITY	4/47	157/19303	0.000572238	0.0266697	0.0207822	7167/4282/3329/2288

### Sheet: Curated_paths_PT5
ID	GeneRatio	BgRatio	pvalue	p.adjust	qvalue	geneID
LEI_MYB_TARGETS	13/48	323/21697	1.67532e-13	2.98876e-10	1.98745e-10	4061/3855/3337/3303/3429/558/5339/11098/8519/857/3329/3875/7078
KORKOLA_SEMINOMA_UP	7/48	44/21697	5.91463e-12	5.27585e-09	3.50831e-09	7167/2597/11331/9052/4839/4704/1822
REACTOME_ATTENUATION_PHASE	6/48	28/21697	3.07824e-11	1.83053e-08	1.21726e-08	7314/3337/3303/3320/2288/871
REACTOME_HSF1_ACTIVATION	6/48	31/21697	5.98605e-11	2.66978e-08	1.77534e-08	7314/3337/3303/3320/2288/871
REACTOME_HSF1_DEPENDENT_TRANSACTIVATION	6/48	38/21697	2.21852e-10	7.91567e-08	5.26372e-08	7314/3337/3303/3320/2288/871
BOWIE_RESPONSE_TO_TAMOXIFEN	5/48	18/21697	3.58517e-10	1.06599e-07	7.08857e-08	2537/4599/3429/8519/3430
KORKOLA_EMBRYONAL_CARCINOMA_UP	6/48	42/21697	4.18765e-10	1.06725e-07	7.09697e-08	7167/2597/11331/9052/4839/4704
TAKEDA_TARGETS_OF_NUP98_HOXA9_FUSION_3D_UP	8/48	186/21697	7.0611e-09	1.57463e-06	1.04709e-06	4061/2537/4599/3429/11098/8519/857/3430
TAKEDA_TARGETS_OF_NUP98_HOXA9_FUSION_10D_UP	8/48	195/21697	1.02261e-08	1.84479e-06	1.22674e-06	4061/2537/4599/3429/8519/857/3875/7078
HELLER_SILENCED_BY_METHYLATION_UP	9/48	283/21697	1.03407e-08	1.84479e-06	1.22674e-06	3855/2305/3303/4599/3429/5047/8519/9590/10123
NAKAMURA_TUMOR_ZONE_PERIPHERAL_VS_CENTRAL_UP	9/48	287/21697	1.16779e-08	1.89394e-06	1.25942e-06	10468/9510/3855/558/11098/9590/3320/857/4839
GRANDVAUX_IFN_RESPONSE_NOT_VIA_IRF3	4/48	14/21697	2.07593e-08	3.08622e-06	2.05226e-06	2537/4599/8519/3430
KRASNOSELSKAYA_ILF3_TARGETS_UP	5/48	40/21697	2.65502e-08	3.64351e-06	2.42284e-06	2537/4599/3429/8519/3430
BOWIE_RESPONSE_TO_EXTRACELLULAR_MATRIX	4/48	17/21697	4.9118e-08	5.9337e-06	3.94576e-06	2537/4599/8519/3430
TAKEDA_TARGETS_OF_NUP98_HOXA9_FUSION_8D_UP	7/48	156/21697	4.98909e-08	5.9337e-06	3.94576e-06	4061/2537/4599/3429/11098/8519/3875
RADAEVA_RESPONSE_TO_IFNA1_UP	5/48	47/21697	6.11816e-08	6.82174e-06	4.53629e-06	2537/4599/3429/8519/3430
DAUER_STAT3_TARGETS_DN	5/48	48/21697	6.81829e-08	7.15519e-06	4.75803e-06	3303/4599/3429/8519/3430
UROSEVIC_RESPONSE_TO_IMIQUIMOD	4/48	19/21697	7.97329e-08	7.54116e-06	5.01468e-06	2537/4599/8519/3430
SWEET_LUNG_CANCER_KRAS_UP	10/48	481/21697	8.0315e-08	7.54116e-06	5.01468e-06	7167/2597/3855/4599/11331/558/3875/2288/8744/81
REACTOME_CELLULAR_RESPONSE_TO_HEAT_STRESS	6/48	101/21697	9.17228e-08	8.18167e-06	5.44061e-06	7314/3337/3303/3320/2288/871
MARCHINI_TRABECTEDIN_RESISTANCE_UP	4/48	20/21697	9.95045e-08	8.45314e-06	5.62113e-06	2537/3337/4282/9590
WU_CELL_MIGRATION	7/48	183/21697	1.48836e-07	1.20692e-05	8.02573e-06	9510/3855/558/9590/10123/3875/7078
JINESH_BLEBBISHIELD_TO_IMMUNE_CELL_FUSION_PBSHMS_UP	9/48	396/21697	1.83498e-07	1.42331e-05	9.46466e-06	3855/11098/3320/9052/857/7078/23164/81/871
AZARE_NEOPLASTIC_TRANSFORMATION_BY_STAT3_UP	6/48	126/21697	3.41948e-07	2.54181e-05	1.69024e-05	10468/2537/4599/3429/8519/10123
EINAV_INTERFERON_SIGNATURE_IN_CANCER	4/48	27/21697	3.56362e-07	2.543e-05	1.69103e-05	4061/2537/4599/3430
ZHANG_ANTIVIRAL_RESPONSE_TO_RIBAVIRIN_UP	4/48	28/21697	4.15082e-07	2.78419e-05	1.85142e-05	2537/4599/3429/8519
PASINI_SUZ12_TARGETS_DN	8/48	316/21697	4.21374e-07	2.78419e-05	1.85142e-05	558/11098/9052/3675/857/10123/3875/871
REACTOME_INTERFERON_ALPHA_BETA_SIGNALING	5/48	73/21697	5.73895e-07	3.65653e-05	2.4315e-05	2537/4599/3429/8519/3430
SEITZ_NEOPLASTIC_TRANSFORMATION_BY_8P_DELETION_UP	5/48	75/21697	6.57269e-07	3.97409e-05	2.64267e-05	4599/3429/5764/9052/7078
HELLER_HDAC_TARGETS_SILENCED_BY_METHYLATION_UP	9/48	462/21697	6.68289e-07	3.97409e-05	2.64267e-05	2537/3303/3429/5047/5339/9590/23089/3875/7078
JOHNSTONE_PARVB_TARGETS_2_UP	6/48	146/21697	8.14138e-07	4.68523e-05	3.11556e-05	10468/4061/3429/8519/9052/3875
WINTER_HYPOXIA_METAGENE	7/48	243/21697	1.0095e-06	5.38939e-05	3.58381e-05	7167/2597/3429/4282/3329/3875/2288
REACTOME_REGULATION_OF_HSF1_MEDIATED_HEAT_SHOCK_RESPONSE	5/48	82/21697	1.02713e-06	5.38939e-05	3.58381e-05	7314/3337/3303/2288/871
ZHU_CMV_24_HR_UP	5/48	82/21697	1.02713e-06	5.38939e-05	3.58381e-05	2537/3303/4599/3429/8519
SASSON_RESPONSE_TO_FORSKOLIN_DN	5/48	85/21697	1.22867e-06	6.26272e-05	4.16455e-05	558/9590/3675/10123/3875
SASSON_RESPONSE_TO_GONADOTROPHINS_DN	5/48	86/21697	1.30236e-06	6.45393e-05	4.2917e-05	558/9590/3675/10123/3875
ZHAN_MULTIPLE_MYELOMA_LB_DN	4/48	39/21697	1.63795e-06	7.89756e-05	5.25168e-05	4061/2537/3429/3430
KIM_WT1_TARGETS_8HR_UP	6/48	167/21697	1.78429e-06	8.37679e-05	5.57036e-05	3337/3303/5339/3320/7078/871
HECKER_IFNB1_TARGETS	5/48	95/21697	2.13476e-06	9.76517e-05	6.4936e-05	4061/2537/4599/3429/3430
HSIAO_HOUSEKEEPING_GENES	8/48	396/21697	2.28678e-06	0.000101991	6.78212e-05	2597/7314/11331/8519/3320/3329/2288/23164
XIE_ST_HSC_S1PR3_OE_UP	6/48	188/21697	3.54327e-06	0.000154175	0.000102523	4061/2537/4599/3429/8519/3430
ZHU_CMV_ALL_UP	5/48	107/21697	3.83996e-06	0.000163107	0.000108462	2537/3303/4599/3429/8519
BOQUEST_STEM_CELL_CULTURED_VS_FRESH_UP	8/48	427/21697	3.99099e-06	0.00016558	0.000110106	3855/3337/3303/4599/23657/8519/9052/3875
STAMBOLSKY_TARGETS_OF_MUTATED_TP53_DN	4/48	51/21697	4.88058e-06	0.000197885	0.000131589	2537/4599/8519/3430
REACTOME_INTERFERON_SIGNALING	6/48	203/21697	5.51078e-06	0.000218472	0.000145278	7314/2537/4599/3429/8519/3430
BECKER_TAMOXIFEN_RESISTANCE_UP	4/48	53/21697	5.7004e-06	0.000221076	0.00014701	2537/4599/3429/8519
BILD_MYC_ONCOGENIC_SIGNATURE	6/48	209/21697	6.5121e-06	0.000247183	0.00016437	3303/5339/9590/9052/3329/4839
TOOKER_GEMCITABINE_RESISTANCE_DN	5/48	123/21697	7.60114e-06	0.000272592	0.000181267	23657/9590/9052/2288/871
REACTOME_HSP90_CHAPERONE_CYCLE_FOR_STEROID_HORMONE_RECEPTORS_SHR	4/48	57/21697	7.63991e-06	0.000272592	0.000181267	3337/3303/3320/2288
WIEDERSCHAIN_TARGETS_OF_BMI1_AND_PCGF2	4/48	57/21697	7.63991e-06	0.000272592	0.000181267	558/3675/857/7078
