## Supplemental tables for "The breast cancer pro-metastatic phenotype requires concomitant hyper-activation of ECM remodeling and dsRNA-IFN1 signaling in rare clone cells": 09_sequences.xlsx

### Sheet: shRNA_Sequences
Gene	Forward oligo (in bold te shRNA sequence, in red the harpin loop sequence)	Reverse oligo (in bold te shRNA sequence, in red the harpin loop sequence)
ANGPTL4_1	ACCGGACGGTGACTCTTGGCTCTGCCGTTAATATTCATAGCGGCAGAGCCAAGAGTCACCGTTTTT	CGAAAAAAACGGTGACTCTTGGCTCTGCCGCTATGAATATTAACGGCAGAGCCAAGAGTCACCGTC
ANGPTL4_2	ACCGGGACCACAAGCACCTAGACCATGTTAATATTCATAGCATGGTCTAGGTGCTTGTGGTCTTTT	CGAAAAAAGACCACAAGCACCTAGACCATGCTATGAATATTAACATGGTCTAGGTGCTTGTGGTCC
KCNQ1OT1_1	ACCGGGGTAGAATAGTTCTGTCTTAGGTTAATATTCATAGCCTAAGACAGAACTATTCTACCTTTT	CGAAAAAAGGTAGAATAGTTCTGTCTTAGGCTATGAATATTAACCTAAGACAGAACTATTCTACCC
KCNQ1OT1_2	ACCGGGCAGTTATTGAAACCTCTACGGTTAATATTCATAGCCGTAGAGGTTTCAATAACTGCTTTT	CGAAAAAAGCAGTTATTGAAACCTCTACGGCTATGAATATTAACCGTAGAGGTTTCAATAACTGCC
ITGB4_1	ACCGGGAGGGTGTCATCACCATTGAAGTTAATATTCATAGCTTCAATGGTGATGACACCCTCTTTT	CGAAAAAAGAGGGTGTCATCACCATTGAAGCTATGAATATTAACTTCAATGGTGATGACACCCTCC
ITGB4_2	ACCGGGGTCACATGGTGGGCTTTAAGGTTAATATTCATAGCCTTAAAGCCCACCATGTGACCTTTT	CGAAAAAAGGTCACATGGTGGGCTTTAAGGCTATGAATATTAACCTTAAAGCCCACCATGTGACCC
LY6E_1	ACCGGGCTTCTCCTGCTTGAACCAGAGTTAATATTCATAGCTCTGGTTCAAGCAGGAGAAGCTTTT	CGAAAAAAGCTTCTCCTGCTTGAACCAGAGCTATGAATATTAACTCTGGTTCAAGCAGGAGAAGCC
LY6E_2	ACCGGGGCATTGGGAATCTCGTGACAGTTAATATTCATAGCTGTCACGAGATTCCCAATGCCTTTT	CGAAAAAAGGCATTGGGAATCTCGTGACAGCTATGAATATTAACTGTCACGAGATTCCCAATGCCC
IFI6_1	ACCGGGAGATGGGTTCTCACTATATTGTTAATATTCATAGCAATATAGTGAGAACCCATCTCTTTT	CGAAAAAAGAGATGGGTTCTCACTATATTGCTATGAATATTAACAATATAGTGAGAACCCATCTCC
IFI6_2	ACCGGCAACCTCCCAAGTAGGATTACGTTAATATTCATAGCGTAATCCTACTTGGGAGGTTGTTTT	CGAAAAAACAACCTCCCAAGTAGGATTACGCTATGAATATTAACGTAATCCTACTTGGGAGGTTGC
SCRAMBLED	ACCGGATATCTCGCAATGTTGGTGTTGTTAATATTCATAGCAACACCAACATTGCGAGATATTTTT	CGAAAAAAATATCTCGCAATGTTGGTGTTGCTATGAATATTAACAACACCAACATTGCGAGATATC

### Sheet: Primer_sequences
Gene	Customer Name	Assay ID	NCBI Gene Reference
ANGPTL4	TaqMan¬Æ Gene Expression Assays, XS	Hs05309218_s1	NR_002728.3
KCNQ1OT1	TaqMan¬Æ Gene Expression Assays, Inventoried, XS	Hs01101127_m1	NM_001039667.2,NM_139314.2,AK303269.1,AB056477.1,AF153606.1,AK222524.1,AF202636.1,AY358275.1,BC023647.2,AF169312.1
ITGB4	Taqman(R) Gene Expression Assays	Hs00236216_m1	NM_001005619.1,NM_001005731.1,NM_000213.3,X51841.1,X53587.1,X52186.1,AF011375.1,AB208913.1
B2M	TaqMan¬Æ Gene Expression Assays, Inventoried, XS	Hs99999907_m1	NM_004048.2,S54761.1,BC064910.1,AB021288.1,BC032589.1,S82297.1,AF072097.1,S82300.1,AY007153.1
HPRT1	Taqman(R) Gene Expression Assays	Hs99999909_m1	NM_000194.2,BT019350.1,AK313435.1,L29382.1,L29383.1,BC000578.2,M31642.1
Gene	Forward primer	Reverse primer
LY6E	GGCATTGGGAATCTCGTGACAT	GCCGCACTGAAATTGCACAGAA
IFI6	GATGAGCTGGTCTGCGATCC	TCGAGATACTTGTGGGTGGC
GUSB	CAACTTAAGGTGCCAGGTGTC	GTGACGTCTGTGCAGTCAGC

### Sheet: primers_GBC_amplification
Primer	Sequence
Forward_Genomic	GGGTTTAAACGGGCCCTCTA
Reverse_Genomic	GGGAGCCATCTGATCGCAAA
Forward_scRNA-seq_1st_PCR	ATGATACGGCGACCACCGAGATCTACACTCTTTCCCTACACGACGCTCTTCCGATCT
Reverse_scRNA-seq_1st_PCR	CATATAGATCCAAGAAACCCGCTAAGAACCTCAAGATGCCTGGCGTCTACT
Forward_scRNA-seq_2nd_PCR	ATGATACGGCGACCACCGAGATCTACACTCTTTCCCTACACGACGCTCTTCCGATCT
Reverse_scRNA-seq_2nd_PCR*	CAAGCAGAAGACGGCATACGAGATNNNNNNNNGTGACTGGAGTTCAGACGTGTGCTCTTCCGATCTTAGCAAACTGGGGCACAAGC
*8mer of N corresponds to the Illumina index used for the library preparation

### Sheet: Spike_in_controls
Spike-in control	Sequence
A	CGTGTTACTATTAGGGTC
B	TGACCTTCATTTTGTCTA
C	CATTGATTACGCTATGAA
D	ACTGTGATGCTGACAATC
E	CGTTTCGCCGCGGAGGAG
